# The Establishment of Transgenerational Epigenetic Inheritance in the *C. elegans* Germline is Mediated by Lipid Metabolism

**DOI:** 10.1101/2020.11.04.367854

**Authors:** Dan Peng, Chen Wang, Kai-Le Li, Zhi-Xue Gan, Yong-Hao Li, Hao-Wei Wang, Qiu-Yu Li, Xi-Wei Liu, He-Yuan Sun, Yuan-Ya Jing, Qiang Fang, Qian Zhao, Lei Zhang, Huan-Huan Chen, Hui-Min Wei, Jin Sun, Huan-Yin Tang, Xiao-Mei Yang, Jiang-Feng Chang, Feng Sun, Ci-Zhong Jiang, Hong-Bin Yuan, Wei Li, Fang-Lin Sun

## Abstract

Environmental stress-induced epigenetic changes are inherited by germlines and profoundly affect the behavior and physiology of subsequent generations. However, the mechanisms by which acquired transgenerational epigenetic imprints are established in the parental germline remain poorly understood. In this study, we used *Caenorhabditis elegans* as a model system and demonstrated that a key node of metabolism-Pod-2, an acetyl-CoA carboxylase, together with vitellogenins (Vits), cholesterol-binding/transport proteins, guide establishment of the acquired transgenerational epigenetic modifications H3K27me3 in the parental germline. The loss of function of a Vit; its transporter or receptor; or its binding partner, pod-2, resulted in the loss of acquired epigenetic memory in the germline. Our findings indicate that lipid metabolism is a critical mediator for establishing transgenerational epigenetic imprints in the germline.
