## Supplementary Table 1 for "The Establishment of Transgenerational Epigenetic Inheritance in the *C. elegans* Germline is Mediated by Lipid Metabolism"

### Sheet: Sheet3
Group	protein name	Unique Peptides	Peptides	PSMs	protein description
	vit-2	32	69	124	Vitellogenin-2; Precursor of the egg-yolk proteins that are sources of nutrients during embryonic development
	vit-1	3	41	72	Vitellogenin-1; Precursor of the egg-yolk proteins that are sources of nutrients during embryonic development
	vit-6	28	28	30	Vitellogenin-6; Precursor of the egg-yolk proteins that are sources of nutrients during embryonic development (Probable). May play a role in cholesterol uptake. May be involved in thermotolerance
	vit-5	3	20	23	Vitellogenin-5; Precursor of the egg-yolk proteins that are sources of nutrients during embryonic development
	vit-4	1	19	22	Vitellogenin-4; Precursor of the egg-yolk proteins that are sources of nutrients during embryonic development
	vit-3	2	17	19	Vitellogenin-3; Precursor of the egg-yolk proteins that are sources of nutrients during embryonic development
	chc-1	4	4	4	Probable clathrin heavy chain 1; Clathrin is the major protein of the polyhedral coat of coated pits and vesicles (By similarity). May play a role in yolk protein clatherin-mediated endocytosis by oocytes during oogenesis; Belongs to the clathrin heavy chain family
	gars-1	4	4	4	Glycine--tRNA ligase; Catalyzes the ligation of glycine to the 3'-end of its cognate tRNA. Is also able produce diadenosine tetraphosphate (Ap4A), a universal pleiotropic signaling molecule needed for cell regulation pathways, by direct condensation of 2 ATPs
	R08E5.3	4	4	4	Protein R08E5.3 (R08E5.3) mRNA, complete cds
	cysl-2	3	3	3	Bifunctional L-3-cyanoalanine synthase/cysteine synthase; Primarily catalyzes the formation of cyanoalanine and hydrogen sulfide from cysteine and hydrogen cyanide. Can also catalyze, although less efficiently, the formation of cyanoalanine and hydrogen sulfide from either S-sulfocysteine or O-acetylserine and hydrogen cyanide and the formation of cysteine from either S- sulfocysteine or O-acetyl…
	hsp-4	1	3	3	Heat shock 70 kDa protein D; Probably plays a role in facilitating the assembly of multimeric protein complexes inside the ER
	vab-10	3	3	3	Protein VAB-10, isoform g (vab-10) mRNA, complete cds
	pod-2	2	2	2	Protein POD-2, isoform c
	col-178	2	2	2	COLlagen; Protein COL-178 (col-178) mRNA, complete cds
	fars-1	2	2	2	Phenylalanyl Amino-acyl tRNA Synthetase; Protein FARS-1, isoform a (fars-1) mRNA, complete cds
	gsy-1	2	2	2	Glycogen [starch] synthase; Transfers the glycosyl residue from UDP-Glc to the non- reducing end of alpha-1,4-glucan; Belongs to the glycosyltransferase 3 family
	hrp-2	2	2	2	HnRNP A1 homolog; Protein HRP-2, isoform a (hrp-2) mRNA, complete cds
	nmt-1	2	2	2	Probable glycylpeptide N-tetradecanoyltransferase; Adds a myristoyl group to the N-terminal glycine residue of certain cellular proteins
	tag-18	2	2	2	Protein TAG-18 (tag-18) mRNA, complete cds
	fat-2	1	1	1	Delta(12) fatty acid desaturase fat-2; Catalyzes the desaturation of oleic acid (Delta(9)-18:1, or C18:1(n-9)) to linoleic acid (Delta(9,12)-18:2, or C18:2(n-6)). This desaturation event is essential for the synthesis of longer chain polyunsaturated fatty acids (PUFAs) such as arachidonic acid (AA, or C20:4(n-6)) and eicosapentaenoic acid (EPA, or C20:5(n- 3))
	abcf-2	1	1	1	Protein ABCF-2 (abcf-2) mRNA, complete cds
	abcf-3	1	1	1	Protein ABCF-3 (abcf-3) mRNA, complete cds
	acdh-11	1	1	1	Acyl-CoA dehydrogenase family member 11; Promotes adaption to elevated temperatures by regulating expression of the lipid desaturase, fat-7. Binds selectively and with high affinity to fatty acids with chain lengths from C10 to C12 and prevents them from activating fat-7 expression mediated by the nuclear hormone receptor nhr-49, leading to low levels of membrane lipid desaturation and membrane f…
	acdh-3	1	1	1	Acyl CoA DeHydrogenase; Protein ACDH-3 (acdh-3) mRNA, complete cds
	acs-4	1	1	1	Fatty Acid CoA Synthetase family; Protein ACS-4 (acs-4) mRNA, complete cds
	C05C10.3	1	1	1	Probable succinyl-CoA:3-ketoacid coenzyme A transferase, mitochondrial; Key enzyme for ketone body catabolism. Transfers the CoA moiety from succinate to acetoacetate. Formation of the enzyme-CoA intermediate proceeds via an unstable anhydride species formed between the carboxylate groups of the enzyme and substrate
	C28H8.3	1	1	1	Uncharacterized helicase C28H8.3; Protein C28H8.3 (C28H8.3) mRNA, complete cds
	car-1	1	1	1	Cytokinesis, Apoptosis, RNA-associated; Protein CAR-1 (car-1) mRNA, complete cds
	cey-3	1	1	1	C. Elegans Y-box; Protein CEY-3 (cey-3) mRNA, complete cds
	cey-4	1	1	1	C. Elegans Y-box; Protein CEY-4 (cey-4) mRNA, complete cds
	clu-1	1	1	1	Clustered mitochondria protein homolog; mRNA-binding protein involved in proper cytoplasmic distribution of mitochondria
	col-19	1	1	1	Cuticle collagen 19; Nematode cuticles are composed largely of collagen-like proteins. The cuticle functions both as an exoskeleton and as a barrier to protect the worm from its environment
	col-45	1	1	1	COLlagen; Protein COL-45 (col-45) mRNA, complete cds
	col-8	1	1	1	Cuticle collagen 8; Nematode cuticles are composed largely of collagen-like proteins. The cuticle functions both as an exoskeleton and as a barrier to protect the worm from its environment
Group 1	csr-1	1	1	1	Chromosome-Segregation and RNAi deficient; Protein CSR-1, isoform a
	cyn-7	1	1	1	Peptidyl-prolyl cis-trans isomerase 7; PPIases accelerate the folding of proteins. It catalyzes the cis-trans isomerization of proline imidic peptide bonds in oligopeptides
	czw-1	1	1	1	Centromere/kinetochore protein zw10 homolog; Essential component of the mitotic checkpoint, which prevents cells from prematurely exiting mitosis. Required for the assembly of the dynein-dynactin and mdf-1-mdf-2 complexes onto kinetochores. Its function related to the spindle assembly machinery and kinetochore- microtubule attachments likely depends on its association in the mitotic RZZ complex. …
	daf-22	1	1	1	Non-specific lipid-transfer protein-like 2; Catalyzes the thiolytic cleavage of 3-ketoacyl-CoA with 8-16 carbon residues in the acyl group using a ping-pong mechanism whereby binding to 3-ketooctanoyl-CoA results in the release of acetyl-CoA and the subsequent addition of CoA produces 3- ketohexanohyl-CoA. Involved in the biosynthesis of the dauer pheromone by providing short chains of fatty acid…
	dif-1	1	1	1	Protein dif-1; Seems to play a role in the maintenance of tissue differentiation in the developing embryo, but not for its initiation
	F08F3.4	1	1	1	Protein F08F3.4 (F08F3.4) mRNA, complete cds
	far-2	1	1	1	Fatty-acid and retinol-binding protein 2; Probably binds lipids
	fars-3	1	1	1	Phenylalanine--tRNA ligase beta subunit; Protein FARS-3 (fars-3) mRNA, complete cds
	gsp-2	1	1	1	Serine/threonine-protein phosphatase PP1-beta; Serine/threonine-protein phosphatase essential for chromosomal dynamics during meiosis and mitosis. Antagonizes the function of air-2 in the regulation of chromosome cohesion. Dephosphorylates histone H3 at 'Ser-10'. Also involved in the activation of chloride channel clh-3 during cell swelling and meiotic maturation. Essential for embryogenesis; Bel…
	his-3	1	1	1	Protein HIS-3 (his-3) mRNA, complete cds
	his-39	1	1	1	HIStone; Protein HIS-39 (his-39) mRNA, complete cds; Belongs to the histone H2B family
	ivd-1	1	1	1	Isovaleryl-CoA dehydrogenase; Protein IVD-1 (ivd-1) mRNA, complete cds
	K05C4.2	1	1	1	Protein jagunal homolog; Protein K05C4.2 (K05C4.2) mRNA, complete cds
	K08E3.5	1	1	1	Protein K08E3.5, isoform c
	K11G12.5	1	1	1	Oxoglutarate/malate carrier protein; Protein K11G12.5 (K11G12.5) mRNA, complete cds; Belongs to the mitochondrial carrier (TC 2.A.29) family
	mpst-3	1	1	1	MercaptoPyruvate SulfurTransferase homolog; Protein MPST-3, isoform b (mpst-3) mRNA, complete cds
	msp-74	1	1	1	Protein MSP-74 (msp-74) mRNA, complete cds
	nasp-2	1	1	1	NASP (Human Nuclear Autoantigenic Sperm Protein) homolog; Protein NASP-2 (nasp-2) mRNA, complete cds
	nex-1	1	1	1	Annexin; Protein NEX-1 (nex-1) mRNA, complete cds
	nit-1	1	1	1	NITrilase; Protein NIT-1 (nit-1) mRNA, complete cds
	pat-4	1	1	1	Integrin-linked protein kinase homolog pat-4; Probable pseudokinase that acts as an adapter protein. Involved in the assembly of dense bodies and M lines during body wall muscle development by recruiting several of their components including integrin pat-3, cpna-1, unc-89 and unc-112 to integrin- mediated attachment sites. Plays a role in distal tip cell (DTC) migration and in oocyte development …
	pmp-5	1	1	1	Peroxisomal Membrane Protein related; Protein PMP-5, isoform a (pmp-5) mRNA, complete cds
	pqn-22	1	1	1	Protein PQN-22, isoform c (pqn-22) mRNA, complete cds
	R09F10.5	1	1	1	Protein R09F10.5 (R09F10.5) mRNA, complete cds
	rab-1	1	1	1	Protein RAB-1 (rab-1) mRNA, complete cds
	ril-1	1	1	1	RNAi-Induced Longevity; Protein RIL-1 (ril-1) mRNA, complete cds
	rme-1	1	1	1	Receptor Mediated Endocytosis; Protein RME-1, isoform b; Belongs to the TRAFAC class dynamin-like GTPase superfamily. Dynamin/Fzo/YdjA family
	rnr-1	1	1	1	Ribonucleoside-diphosphate reductase large subunit; Provides the precursors necessary for DNA synthesis. Catalyzes the biosynthesis of deoxyribonucleotides from the corresponding ribonucleotides
	ruvb-1	1	1	1	RuvB-like 1; Possesses single-stranded DNA-stimulated ATPase and ATP dependent DNA helicase (3' to 5') activity suggesting a role in nuclear processes such as recombination and transcription (By similarity). May participate in several chromatin remodeling complexes that mediate the ATP-dependent exchange of histones and remodel chromatin by shifting nucleosomes (By similarity). Involvement in the…
	sip-1	1	1	1	Protein SIP-1 (sip-1) mRNA, complete cds; Belongs to the small heat shock protein (HSP20) family
	sqt-2	1	1	1	SQuaT; Protein SQT-2 (sqt-2) mRNA, complete cds
	tcc-1	1	1	1	Transmembrane and Coiled-Coil protein; Protein TCC-1 (tcc-1) mRNA, complete cds
	VF13D12L.3	1	1	1	Protein VF13D12L.3 (VF13D12L.3) mRNA, complete cds
	vha-15	1	1	1	Probable V-type proton ATPase subunit H 2; Subunit of the peripheral V1 complex of vacuolar ATPase. Subunit H activates the ATPase activity of the enzyme and couples ATPase activity to proton flow. Vacuolar ATPase is responsible for acidifying a variety of intracellular compartments in eukaryotic cells, thus providing most of the energy required for transport processes in the vacuolar system (By …
	vha-19	1	1	1	Vacuolar H ATPase; Protein VHA-19 (vha-19) mRNA, complete cds
	Y37A1B.5	1	1	1	Protein Y37A1B.5, isoform a (Y37A1B.5) mRNA, complete cds
	Y54G2A.2	1	1	1	ATLastiN (Endoplasmic reticulum GTPase) related; Protein Y54G2A.2, isoform a
	myo-1	7	12	12	Myosin-1; Muscle contraction
	myo-2	8	11	11	Myosin-2; Muscle contraction
	mlc-3	4	4	4	Myosin, essential light chain; Protein MLC-3, isoform a
	nmy-1	4	4	4	Non-muscle MYosin; Protein NMY-1 (nmy-1) mRNA, complete cds; Belongs to the TRAFAC class myosin-kinesin ATPase superfamily. Myosin family
	T23E7.2	4	4	4	Protein T23E7.2, isoform f
	atn-1	3	3	3	AcTiniN; Protein ATN-1, isoform a
	ifa-1	2	2	2	Intermediate filament protein ifa-1; Cytoplasmic intermediate filaments make up the structural component of the cytoskeleton providing mechanical strength to cells. Essential protein required during embryogenesis especially for survival past the L1 larva stage, involved in intestine morphogenesis
	ifb-2	2	2	2	Intermediate filament protein ifb-2; Cytoplasmic intermediate filaments provide mechanical strength to cells. Not essential protein. Component of the terminal web (organelle-depleted, intermediate filament-rich layer of cytoplasm that underlies the apical microvilli of polarized epithelial cells) in embryonic through to adult gut cells. Correct localization of filaments requires let-413
	mlc-1	2	2	2	Myosin regulatory light chain 1; Protein MLC-1 (mlc-1) mRNA, complete cds
Group 2	unc-27	2	2	2	Troponin I 2; Troponin I is the inhibitory subunit of troponin, the thin filament regulatory complex which confers calcium-sensitivity to muscle actomyosin ATPase activity
	asp-1	1	1	1	Aspartic protease 1; Protein ASP-1 (asp-1) mRNA, complete cds; Belongs to the peptidase A1 family
	C18B2.5	1	1	1	Protein C18B2.5, isoform a (C18B2.5) mRNA, complete cds
	csq-1	1	1	1	Calsequestrin; Calsequestrin is a high-capacity, moderate affinity, calcium-binding protein and thus acts as an internal calcium store in muscle
	hpo-34	1	1	1	Protein HPO-34, isoform b
	ifa-4	1	1	1	Intermediate filament protein ifa-4; Cytoplasmic intermediate filaments provide mechanical strength to cells. Non-essential protein
	ifc-2	1	1	1	Intermediate filament protein ifc-2; Cytoplasmic intermediate filaments provide mechanical strength to cells. Not essential protein, although its absence leads to mild defects in locomotion
	lec-2	1	1	1	GaLECtin; Protein LEC-2, isoform a
	nkb-3	1	1	1	Probable sodium/potassium-transporting ATPase subunit beta-3; This is the non-catalytic component of the active enzyme, which catalyzes the hydrolysis of ATP coupled with the exchange of Na(+) and K(+) ions across the plasma membrane. The beta subunit regulates, through assembly of alpha/beta heterodimers, the number of sodium pumps transported to the plasma membrane (By similarity). Implicated i…
	W10C8.5	1	1	1	Protein W10C8.5 (W10C8.5) mRNA, complete cds; Belongs to the ATP:guanido phosphotransferase family
	pyr-1	4	4	4	CAD protein; This protein is a "fusion" protein encoding four enzymatic activities of the pyrimidine pathway (GATase, CPSase, ATCase and DHOase) (By similarity). Involved in the elongation of the pharyngeal isthmus during development, probably by providing precursors of UDP-sugars required for heparan sulfate proteoglycan biosynthesis. Regulates the organization of the actin and intermediate fila…
	K08D12.3	2	2	2	Protein K08D12.3, isoform a
	nars-1	2	2	2	Asparagine--tRNA ligase, cytoplasmic; Involved in protein synthesis. Catalyzes the specific attachment of an amino acid to its cognate tRNA in a 2 step reaction: the amino acid (AA) is first activated by ATP to form AA-AMP and then transferred to the acceptor end of the tRNA; Belongs to the class-II aminoacyl-tRNA synthetase family
	pccb-1	2	2	2	Propionyl Coenzyme A Carboxylase Beta subunit; Protein PCCB-1, isoform a (pccb-1) mRNA, complete cds
	aars-2	1	1	1	Alanine--tRNA ligase, cytoplasmic; Catalyzes the attachment of alanine to tRNA(Ala) in a two-step reaction: alanine is first activated by ATP to form Ala- AMP and then transferred to the acceptor end of tRNA(Ala). Also edits incorrectly charged tRNA(Ala) via its editing domain; Belongs to the class-II aminoacyl-tRNA synthetase family
	alh-13	1	1	1	Probable delta-1-pyrroline-5-carboxylate synthase; Protein ALH-13, isoform b (alh-13) mRNA, complete cds; In the C-terminal section; belongs to the gamma- glutamyl phosphate reductase family
	B0250.5	1	1	1	Probable 3-hydroxyisobutyrate dehydrogenase, mitochondrial; Protein B0250.5 (B0250.5) mRNA, complete cds
	C31C9.2	1	1	1	Protein C31C9.2 (C31C9.2) mRNA, complete cds; Belongs to the D-isomer specific 2-hydroxyacid dehydrogenase family
Group 3	C32F10.8	1	1	1	Protein C32F10.8, isoform a
	F22B3.4	1	1	1	Glutamine-Fructose 6-phosphate AminoTransferase homolog; Protein F22B3.4 (F22B3.4) mRNA, complete cds
	gale-1	1	1	1	UDP-glucose 4-epimerase; Catalyzes two distinct but analogous reactions: the reversible epimerization of UDP-glucose to UDP-galactose and the reversible epimerization of UDP-N-acetylglucosamine to UDP-N- acetylgalactosamine. The reaction with UDP-Gal plays a critical role in the Leloir pathway of galactose catabolism in which galactose is converted to the glycolytic intermediate glucose 6- phosph…
	idhb-1	1	1	1	Probable isocitrate dehydrogenase [NAD] subunit beta, mitochondrial; Protein IDHB-1 (idhb-1) mRNA, complete cds; Belongs to the isocitrate and isopropylmalate dehydrogenases family
	ldh-1	1	1	1	L-lactate dehydrogenase; Protein LDH-1 (ldh-1) mRNA, complete cds; Belongs to the LDH/MDH superfamily. LDH family
	pcca-1	1	1	1	Propionyl-CoA carboxylase alpha chain, mitochondrial; Protein PCCA-1 (pcca-1) mRNA, complete cds
	sams-3	1	1	1	Probable S-adenosylmethionine synthase 3; Catalyzes the formation of S-adenosylmethionine from methionine and ATP. The reaction comprises two steps that are both catalyzed by the same enzyme: formation of S-adenosylmethionine (AdoMet) and triphosphate, and subsequent hydrolysis of the triphosphate; Belongs to the AdoMet synthase family
	T21F4.1	1	1	1	Protein T21F4.1, isoform a; Belongs to the arginase family
	tag-320	1	1	1	Protein disulfide-isomerase A6 homolog; May function as a chaperone that inhibits aggregation of misfolded proteins (By similarity). May negatively regulate the unfolded protein response (UPR) through binding to UPR sensors; Belongs to the protein disulfide isomerase family
	ZK669.4	1	1	1	Protein ZK669.4 (ZK669.4) mRNA, complete cds; The branched-chain alpha-keto dehydrogenase complex catalyzes the overall conversion of alpha-keto acids to acyl-CoA and CO(2) (By similarity). It contains multiple copies of three enzymatic components: branched-chain alpha-keto acid decarboxylase (E1), lipoamide acyltransferase (E2) and lipoamide dehydrogenase (E3) (By similarity). Within this comple…
	cct-7	2	2	2	Chaperonin Containing TCP-1; Molecular chaperone; assists the folding of proteins upon ATP hydrolysis
	ears-1	2	2	2	Glutamyl(E) Amino-acyl tRNA Synthetase; Protein EARS-1 (ears-1) mRNA, complete cds
	ran-1	2	2	2	GTP-binding nuclear protein ran-1; Ran GTPase system comprises ran-1, ran-2 and ran-3 and is essential in nucleocytoplasmic transport. Ran-1 is a GTP- binding protein that mediates the interaction between mitotic chromosomes and kinetochore microtubules. Plays a crucial role in nuclear envelope assembly at the end of each cell division. Required for the import of protein into the nucleus and also…
	rpl-24.1	2	2	2	60S ribosomal protein L24; Protein RPL-24.1 (rpl-24.1) mRNA, complete cds; Belongs to the eukaryotic ribosomal protein eL24 family
	rpl-25.1	2	2	2	60S ribosomal protein L23a 1; This protein binds to a specific region on the 26S rRNA
	rps-6	2	2	2	40S ribosomal protein S6; May play an important role in controlling cell growth and proliferation through the selective translation of particular classes of mRNA (By similarity). Negatively regulates lifespan
	hel-1	1	1	1	Spliceosome RNA helicase DDX39B homolog; Required for mRNA export out of the nucleus. May play a role in spliceosome assembly
	map-1	1	1	1	Methionine aminopeptidase; Removes the N-terminal methionine from nascent proteins. The N-terminal methionine is often cleaved when the second residue in the primary sequence is small and uncharged (Met-Ala-, Cys, Gly, Pro, Ser, Thr, or Val)
	rpl-15	1	1	1	60S ribosomal protein L15; Protein RPL-15 (rpl-15) mRNA, complete cds; Belongs to the eukaryotic ribosomal protein eL15 family
Group 4	rpl-20	1	1	1	60S ribosomal protein L18a ; Belongs to the eukaryotic ribosomal protein eL20 family
	rpl-30	1	1	1	Ribosomal Protein, Large subunit; Protein RPL-30, isoform a
	rpl-31	1	1	1	60S ribosomal protein L31; Protein RPL-31, isoform a
	rpl-33	1	1	1	60S ribosomal protein L35a; Protein RPL-33 (rpl-33) mRNA, complete cds; Belongs to the eukaryotic ribosomal protein eL33 family
	rpl-34	1	1	1	Ribosomal Protein, Large subunit; Protein RPL-34 (rpl-34) mRNA, complete cds
	rpl-35	1	1	1	60S ribosomal protein L35; Protein RPL-35 (rpl-35) mRNA, complete cds; Belongs to the universal ribosomal protein uL29 family
	rps-28	1	1	1	40S ribosomal protein S28; Protein RPS-28 (rps-28) mRNA, complete cds; Belongs to the eukaryotic ribosomal protein eS28 family
	Y37E3.10	1	1	1	Eukaryotic Initiation Factor; Protein Y37E3.10 (Y37E3.10) mRNA, complete cds
	Y37E3.8	1	1	1	Protein Y37E3.8, isoform a (Y37E3.8) mRNA, complete cds; Belongs to the universal ribosomal protein uL15 family
	cdc-48.2	3	3	3	Transitional endoplasmic reticulum ATPase homolog 2; Involved in the endoplasmic reticulum (ER)-associated degradation (ERAD) pathway where it regulates expression of ER stress response genes
	C30C11.4	2	2	2	Heat shock protein 110; Protein C30C11.4 (C30C11.4) mRNA, complete cds
	ctl-1	2	2	2	Catalase-2; Occurs in almost all aerobically respiring organisms and serves to protect cells from the toxic effects of hydrogen peroxide. Responsible for the increase in catalase activity detected in dauer larvae. May act as a general scavenger of hydrogen peroxide in the cytosol, or it may protect cells from the effects of an unknown, dauer-specific metabolic process. Expression may be directly …
	apy-1	1	1	1	Apyrase apy-1; Hydrolyzes UDP and to a lesser extent GDP. By preventing the accumulation of NDP, may promote the reglucosylation of incompletely folded glycoproteins in the endoplasmic reticulum following the unfolded protein response
	csn-3	1	1	1	COP9 signalosome complex subunit 3; Component of the COP9 signalosome complex (CSN), a complex involved in various cellular and developmental processes. The CSN complex is an essential regulator of the ubiquitin (Ubl) conjugation pathway by mediating the deneddylation of the cullin subunits of the SCF-type E3 ligase complexes, leading to decrease the Ubl ligase activity of SCF. The CSN complex pl…
	kin-19	1	1	1	Casein kinase I isoform alpha; Protein KIN-19 (kin-19) mRNA, complete cds
	laf-1	1	1	1	ATP-dependent RNA helicase laf-1; ATP-dependent RNA helicase. Plays a role in RNA remodeling, but is not required for RNA unwinding. Binds to RNA in a concentration-dependent manner to stimulate annealing between two complementary strands of RNA. This process is also dependent upon ATP; ATP reduces binding to RNA and subsequently diminishes RNA annealing. Promotes liquid-liquid phase separation o…
	let-92	1	1	1	Serine/threonine-protein phosphatase 2A catalytic subunit; Protein phosphatase which plays an essential role in early embryonic cell division. Probably together with constant regulatory subunit paa-1 and regulatory subunit sur-6, positively regulates centriole duplication by preventing the degradation of sas-5 and kinase zyg-1. In addition, plays a role in the recruitment of sas-6 and maybe sas-5…
Group 5	paa-1	1	1	1	Probable serine/threonine-protein phosphatase PP2A regulatory subunit; Acts as a scaffolding protein for phosphatase let-92 and its regulatory subunits (Probable). Probably together with let-92 and regulatory subunit sur-6, regulates centriole duplication, microtubule outgrowth and mitotic spindle stability during early embryonic cell division by preventing the degradation of sas-5 and kinase zyg…
	pas-4	1	1	1	Proteasome subunit alpha type-7; The proteasome is a multicatalytic proteinase complex which is characterized by its ability to cleave peptides with Arg, Phe, Tyr, Leu, and Glu adjacent to the leaving group at neutral or slightly basic pH. The proteasome has an ATP-dependent proteolytic activity
	pas-5	1	1	1	Proteasome subunit alpha type-5; The proteasome is a multicatalytic proteinase complex which is characterized by its ability to cleave peptides with Arg, Phe, Tyr, Leu, and Glu adjacent to the leaving group at neutral or slightly basic pH. The proteasome has an ATP-dependent proteolytic activity (By similarity)
	rpn-1	1	1	1	Proteasome Regulatory Particle, Non-ATPase-like; Protein RPN-1 (rpn-1) mRNA, complete cds
	rpn-2	1	1	1	26S proteasome non-ATPase regulatory subunit 1; Acts as a regulatory subunit of the 26 proteasome which is involved in the ATP-dependent degradation of ubiquitinated proteins
	rpt-1	1	1	1	26S proteasome regulatory subunit 7; The 26S proteasome is involved in the ATP-dependent degradation of ubiquitinated proteins. The regulatory (or ATPase) complex confers ATP dependency and substrate specificity to the 26S complex (By similarity)
	rpt-2	1	1	1	Probable 26S proteasome regulatory subunit 4; The 26S proteasome is involved in the ATP-dependent degradation of ubiquitinated proteins. The regulatory (or ATPase) complex confers ATP dependency and substrate specificity to the 26S complex (By similarity). May play a role in the degradation of microtubule severing protein mei-1
	rpt-6	1	1	1	Proteasome Regulatory Particle, ATPase-like; Protein RPT-6 (rpt-6) mRNA, complete cds; Belongs to the AAA ATPase family
	T22F3.3	1	1	1	Alpha-1,4 glucan phosphorylase; Phosphorylase is an important allosteric enzyme in carbohydrate metabolism. Enzymes from different sources differ in their regulatory mechanisms and in their natural substrates. However, all known phosphorylases share catalytic and structural properties
	ubq-1	1	1	1	Polyubiquitin-A; Ubiquitin exists either covalently attached to another protein, or free (unanchored). When covalently bound, it is conjugated to target proteins via an isopeptide bond either as a monomer (monoubiquitin), a polymer linked via different Lys residues of the ubiquitin (polyubiquitin chains) or a linear polymer linked via the initiator Met of the ubiquitin (linear polyubiquitin chain…
	gspd-1	2	2	2	Glucose-6-phosphate 1-dehydrogenase; Catalyzes the rate-limiting step of the oxidative pentose-phosphate pathway, which represents a route for the dissimilation of carbohydrates besides glycolysis. The main function of this enzyme is to provide reducing power (NADPH) and pentose phosphates for fatty acid and nucleic acid synthesis (By similarity)
	sdhb-1	2	2	2	Succinate dehydrogenase [ubiquinone] iron-sulfur subunit, mitochondrial; Iron-sulfur protein (IP) subunit of succinate dehydrogenase (SDH) that is involved in complex II of the mitochondrial electron transport chain and is responsible for transferring electrons from succinate to ubiquinone (coenzyme Q)
	sucl-1	2	2	2	Succinate--CoA ligase [ADP/GDP-forming] subunit alpha, mitochondrial; Succinyl-CoA synthetase functions in the citric acid cycle (TCA), coupling the hydrolysis of succinyl-CoA to the synthesis of either ATP or GTP and thus represents the only step of substrate-level phosphorylation in the TCA. The alpha subunit of the enzyme binds the substrates coenzyme A and phosphate, while succinate binding a…
	C16A3.5	1	1	1	Protein C16A3.5 (C16A3.5) mRNA, complete cds; Belongs to the complex I LYR family
Group 6	cyc-2.1	1	1	1	Cytochrome c 2.1; Electron carrier protein. The oxidized form of the cytochrome c heme group can accept an electron from the heme group of the cytochrome c1 subunit of cytochrome reductase. Cytochrome c then transfers this electron to the cytochrome oxidase complex, the final protein carrier in the mitochondrial electron-transport chain
	gcn-2	1	1	1	Eukaryotic translation initiation factor 2-alpha kinase gcn-2; Serine/threonine-protein kinase which phosphorylates the alpha subunit of eukaryotic translation-initiation factor 2 (eIF2alpha), leading to its inactivation and thus to a rapid reduction of translational initiation and repression of global protein synthesis (By similarity). Involved in the unfolded protein response (UPR) triggered by…
	isp-1	1	1	1	Cytochrome b-c1 complex subunit Rieske, mitochondrial; Component of the ubiquinol-cytochrome c reductase complex (complex III or cytochrome b-c1 complex), which is a respiratory chain that generates an electrochemical potential coupled to ATP synthesis
	phb-2	1	1	1	Mitochondrial prohibitin complex protein 2; PHB proteins are essential during embryonic development and are required for somatic and germline differentiation in the larval gonad. A deficiency in PHB proteins results in altered mitochondrial biogenesis in body wall muscle cells
	spg-7	1	1	1	AFG3-like protein spg-7; Acts as a component of the m-AAA protease complex which is an ATP-dependent metalloprotease mediating degradation of non- assembled mitochondrial inner membrane proteins (By similarity). The complex is necessary for the assembly of mitochondrial respiratory chain and ATPase complexes (By similarity). Functions both in post-translational assembly and in the turnover of mis…
	ucr-2.2	1	1	1	Ubiquinol-Cytochrome c oxidoReductase complex; Protein UCR-2.2 (ucr-2.2) mRNA, complete cds
